# Functional annotation hypothetical proteins: a world to be explored in drug development in Trypanosomatids

**DOI:** 10.1101/2023.12.07.570673

**Authors:** Raissa Santos de Lima, Ana Carolina Silva Bulla, Manuela Leal da Silva

**Affiliations:** Programa de Pós-Graduação em Biologia Computacional e Sistemas, Instituto Oswaldo Cruz, Manguinhos, Rio de Janeiro, RJ, Brazil; Instituto de Biodiversidade e Sustentabilidade NUPEM, Universidade Federal do Rio de Janeiro, Macaé, RJ, Brazil

## Abstract

Hypothetical proteins can provide an alternative pathway for finding potential targets in the development of new drugs due to the fact that many Neglected tropical diseases are caused by Trypanosomatids (Chagas Disease, Leishmaniasis, and Human African Trypanosomiasis). In this work, we focus on applying functional prediction methods based on both sequence and structure to analyze the hypothetical proteins of the pathogenic agents that cause these diseases: *T. cruzi* (Tcr), *T. brucei brucei* (Tbr), *T. brucei gambiense* (Tbg), *L. infantum* (Lif), *L. donovani* (Ldo), and *L. braziliensis* (Lbz). By consulting databases and servers, we have predicted functional domains for twenty-six proteins in Tcr, thirteen in Tbr, fifteen in Tbg, ten in Lif, and one in both Ldo and Lbz. With the goal of developing multi-target therapies, we grouped the domains according to how they are shared among the organisms and investigated those that are shared among more species. By examining the existing literature using specific search strategies, we described what has already been reported for these domains and also analyzed protein structures and sequences, describing mutations among the species and potential drug sites. The published works have unveiled that some of these domains are non-essential for trypanosomatids, like the TRX domain, while others demand further investigation due to a lack of information about metabolic processes (UFC1, Ufm1, ACBP, AAA 18, and Fe-S). Although, we have identified three noteworthy domains that hold promise as targets: TPR, which plays a crucial role in the ciliogenesis process; Nuc deoxyrib tr, essential in purine recycling and recovery mechanisms; and MIX, important for protein targeting and the assembly of complexes such as COX. These three domains are promising targets for drug development due to their conservation, their potential to affect multiple species and their exclusivity.
