## Supplementary material for "Functional annotation hypothetical proteins: a world to be explored in drug development in Trypanosomatids": S1 Table Domain index

### Sheet: S1 Table
Initials	Function
ACBP​​	Acyl CoA binding protein
AAA 18​​	Adenylate kinase
UFC1​​	Ubiquitin-fold modifier-conjugating enzyme 1
TPR​​	Putative intraflagellar transport
Nuc deoxyrib tr​​	Nucleoside hydrolase
Ufm1​​	Ubiquitin-fold modifier enzyme 1
TRX	Oxidoreductase
MIX​​	Mediation of protein-protein interactions
Macro​​	Binding to ADP-ribose or related ligands
MDD C​​	ATP-dependent decarboxylation of mevalonate 5-diphosphate​​
Ribosom S12 S23​​	40S ribosomal protein S23
Ribosomal L28​​	60S ribosomal protein
Ank	Mediation of protein-protein interactions, among other cellular processes​​
PUA / Nip7	RNA binding domain
PrmA​​	Methyltransferase
Ras​​	Ras or Rab subfamily of small GTPases
Snf7​​	family of proteins -protein sorting and transport from the endosome
Nop10p​​	Nucleolar RNA-binding protein
Evr1​​	Sulfhydryl oxidase
TFIIB​​	rRNA-processing protein
Fe-S​​	Iron-sulfur cluster assembly protein
NTP Tranfer 2​​	Nucleotidyltransferase domain
Zf ANAPC11​​	Anaphase-promoting complex subunit 11
ABC ATPase	ATP-dependent ABC-type phosphonate transport system
Maf	Possible interruption in the process of cell division
Fcf1	pre-rRNA processing
ANAPC3	Anaphase or cyclosome promoter complex
Zf-rbx1	Functions involving chromosomal metabolism and cell cycle control
DUF59/1749/1861/1935	Protein domain with unknown function
Cid1	Polynucleotide adenylyltransferase
