## Supplementary material for "Functional annotation hypothetical proteins: a world to be explored in drug development in Trypanosomatids": S2 Table Functional prediction results

### Sheet: Functional prediction
Species	ID	Filters	SEBFP											STBFP
			Pfam	String	Smart	CDD	Prosite	TriTrypDB	CATH	UniProtKB	BlastP	HMMER	Psort	MHOLline			Web servers
														Molde	Organism	PDB Classification	SCOP	VAST	FATCAT	DALI
Trypanosoma cruzi	EAN85913	Very high	WR	Ribosomal L11 protein	UCP	WR	WR	UP	WR	UCP	UP	Ank	Cyto 21%	2MNI_A	T. cruzi	Unknown function	WR	4EV6 - Magnesium transport	2MNI - UP	2MNI - UP
	EAN86527	Very high	NTP tranf 2	UCP	UCP	NTP tranf 2	WR	Mitochondrial protein	UCP	RNA uridyltransferase	Mitochondrial protein	NTP tranf 2	Nucl 15%	3HJ4_A	T. brucei	Transferase	WR	3HJ1 - Editosome associate	3HJ1 - Editosome associate	3HJ1 - Editosome associate
	EAN88733	Very high	AAA 18	AAA 18	AAA 18	AAA 18	WR	AAA 18	AAA 18	AAA 18	AAA 18	AAA 18	Cyto 13,5%	1Y63_A	L. major	Structural	Adenylate kinase	1Y63 - AAA 18	1Y63 - AAA 18	1Y63 - AAA 18
	EAN89612	Very high	WR	WR	UCP	WR	WR	UP	WR	UCP	UP	WR	Cyto 20,5%	2MNI_A	T. cruzi	Unknown function	WR	2ZGI - Lyase	2MNI - UP	2MNI - UP
	EAN92255	Very high	NTP tranf 2	UCP	UCP	NTP tranf 2	WR	Mitochondrial protein	UCP	RNA uridyltransferase	Mitochondrial protein	NTP tranf 2	Nucl 15%	3HJ4_A	T. brucei	Transferase	WR	3HJ1 - Editosome associate	3HJ1 - Editosome associate	3HJ1 - Editosome associate
	EAN97487	Very high	WR	UCP	WR	WR	WR	Kinetoplast conserved protein	WR	UCP	UP	WR	Cyto 22%	5KGQ_A	T. cruzi	Unknown function	WR	5CSJ - Quinase Ribossomal	5KGQ - UCP	5KGQ - UCP
	EAN97835	Very high	AAA 18	AAA 18	AAA 18	AAA 18	WR	AAA 18	AAA 18	AAA 18	AAA 18	AAA 18	Cyto nucl 13%	1Y63_A	L.major	Structural	Adenylate kinase	1Y63 - AAA 18	1Y63 - AAA 18	1Y63 - AAA 18
	EAN81574	High	Ank	WR	Ank	Ank	Ank	Ank	Ank	Ank	Ank	Ank	Nucl 15%	3LJN_A	L. major	Unknown function	Ank	3LJN - Ank	3LJN - Ank	3LJN - Ank
	EAN83648	High	NTP transf 2	UCP	UCP	NTP transf 2	WR	NTP transf 2	UP	NTP transf 2	NTP transf 2	NTP transf 2	Cyto 18,5%	2Q0D_B	T. brucei	Transferase	WR	2Q0E - NTP tranf 2	2IKF - NTP tranf 2	2Q0E - NTP tranf 2
	EAN90143	High	PUA/Nip7	60S ribosomal subunit	PUA/Nip7	PUA/Nip7	PUA/Nip7	PUA/Nip7	60S ribosomal subunit	60S ribosomal subunit	PUA/Nip7	PUA/Nip7	Cyto 23%	1SQW_A	H. sapiens	Unknown function	PUA/Nip7	1SQW - PUA/Nip7	1T5Y - PUA/Nip7	1SQW - PUA/Nip7
	EAN90512	High	ACBP	UCP	UCP	ACBP	ACBP	UP	ACBP	ACBP	ACBP	ACBP	Cyto 16,5%	5IJM_A	L. major	Lipid binding protein	ACBP	3FP5 - ACBP	2WH5 - ACBP	3FP5 - ACBP
	EAN91968	High	UFC1	UFC1	UFC1	UFC1	WR	UP	UFC1	UFC1	UFC1	UFC1	Cyto 16%	2Z6O_A	H. sapiens	Ligase	UFC1	2K07 - UFC1	3KPA - UFC1	2K07 - UFC1
	EAN94131	High	Cid1	UCP	UCP	NTP tranf 2	WR	UP	MP57	RNA uridyltransferase	Cid1	NTP tranf 2	Extra 25%	2Q0D_B	T. brucei	Transferase	WR	2Q0E - NTP tranf 2	2IKF - NTP tranf 2	2Q0E - NTP tranf 2
	EAN94586	High	Macro	H2B Histone	Macro	Macro	Macro	Macro	Aminopeptidase	Macro	Macro	Macro	Cyto 16,5%	5FSV_A	T. brucei	Hydrolase	WR	4IQY - Macro	5FSU - Macro	5FSU - Macro
	EAN94951	High	ABC ATPase	P22 Protein	UCP	ABC ATPase	WR	RNA binding protein	Hydrolase	WR	RNA binding protein	ABC ATPase	Nucl 12,5%	4YJ1_A	T. b. brucei	RNA binding protein	ABC ATPase	4YJ1 - ABC ATPase	4YIY - ABC ATPase	4YJ1 - ABC ATPase
	EAN95279	High	DUF1749	Oxyredutase	UCP	Hydrolase	WR	UP	WR	UCP	UP	DUF1749	Mito 14%	2Q0X_B	T. brucei	Structural	WR	2Q0X - UCP	2Q0X - UCP	2Q0X - UCP
	EAN96881	High	Maf	Elongation factor	UCP	Maf	WR	UP	Maf	Maf	Maf	Maf	Cyto 27%	2AMH_A	T. brucei	Structural	Maf	2AMH - Maf	2AMH - Maf	2AMH - Maf
	EAN96986	High	TPR	TPR	TPR	TPR	TPR	TPR	TPR	TPR	TPR	TPR	Mito 23%	4UZY_A	C. reinhardtii	Motor protein	WR	4UZY - TPR	4UZY - TPR	4UZY - TPR
	EAN97308	High	ABC ATPase	P22 Protein	UCP	Hydrolase	WR	RNA binding protein	WR	UCP	RNA binding protein	ABC ATPase	Nucl 13%	4YJ1_A	T. b. brucei	RNA binding protein	ABC ATPase	4YJ1 - ABC ATPase	4YIY - ABC ATPase	4YJ1 - ABC ATPase
	EAN98674	High	ACBP	WR	WR	ACBP	ACBP	ACBP	ACBP	ACBP	ACBP	ACBP	Cyto 16,5%	5IJM_A	L. major	Lipid binding protein	ACBP	3FP5 - ACBP	2WH5 - ACBP	3FP5 - ACBP
	EAN84365	Good	TFIIB	WR	UCP	TFIIB	WR	UP	TFIIB	TFIIB	TFIIB	TFIIB	Nucl 17%	3H4C_A	T. b. brucei	Transcription	WR	3H4C - TFIIB	3H4C - TFIIB	3H4C - TFIIB
	EAN85758	Good	PUA/Nip7	60S ribosomal subunit	PUA/Nip7	PUA/Nip7	PUA/Nip7	UP	PUA/Nip7	60S ribosomal subunit	PUA/Nip7	PUA/Nip7	Mito 15%	1SQW_A	H. sapiens	Unknown function	PUA/Nip7	1SQW - PUA/Nip7	1T5Y - PUA/Nip7	1SQW - PUA/Nip7
	EAN85952	Good	Nuc deoxyrib tr	WR	WR	TIR	WR	UP	UCP	UCP	UCP	Nuc deoxyrib tr	Extra 25%	2F62_A	T. brucei	Tranferase	Nuc deoxyrib tr	2F62 - Nuc deoxyrib tr	2A0K - Nuc deoxyrib tr	2A0K - Nuc deoxyrib tr
	EAN86385	Good	MIX	WR	UCP	MIX	WR	MIX	MIX	MIX	MIX	MIX	Mito 21%	3HA4_H	L. major	Unknown function	WR	3HA4 - MIX	3HA4 - MIX	3HA4 - MIX
	EAN86899	Good	TFIIB	WR	UCP	TFIIB	WR	UP	TFIIB	TFIIB	TFIIB	TFIIB	Nucl 15%	3H4C_A	L. major	Unknown function	WR	3H4C - TFIIB	3H4C - TFIIB	3H4C - TFIIB
	EAN87293	Good	Snf7	WR	UCP	Snf7	WR	Snf7	WR	Snf7	Snf7	Snf7	Mito 19%	WR	WR	WR	WR	WR	WR	WR
	EAN87567	Good	Ufm1	Ufm1	Ufm1	Ufm1	WR	Ufm1	Ufm1	Ufm1	Ufm1	Ufm1	Cyto nucl 14%	5IAA_C	H. sapiens	Cell cycle	Ufm1	1WJN - Ufm1	5IA8 - Ufm1	5IA8 - Ufm1
	EAN89365	Good	WR	UCP	UCP	WR	WR	UP	WR	UCP	UCP	WR	Extra 29%	5KGQ_A	T. cruzi	Unknown function	WR	5CSJ - Quinase	5KGQ - UCP	5KGQ - UCP
	EAN89737	Good	MIX	UCP	UCP	MIX	WR	MIX	MIX	MIX	MIX	MIX	Mito 21%	3HA4_H	L. major	Unknown function	WR	3HA4 - MIX	3HA4 - MIX	3HA4 - MIX
	EAN91728	Good	Nuc deoxyrib tr	Nuc deoxyrib tr	WR	Nuc deoxyrib tr	WR	Nuc deoxyrib tr	UCP	Nuc deoxyrib tr	Nuc deoxyrib tr	Nuc deoxyrib tr	Extra 27%	2F62_A	T. brucei	Transferase	Nuc deoxyrib tr	2F62 - Nuc deoxyrib tr	2A0K - Nuc deoxyrib tr	2A0K - Nuc deoxyrib tr
	EAN92116	Good	Fe-S	UCP	WR	Fe-S	WR	Fe-S	Fe-S	Fe-S	Fe-S	Fe-S	Cyto 21,5%	3UX2_A	H. sapiens	Imune system	WR	3UX2 - Fe-S	2M5H - Fe-S	6TC0 - Fe-S
	EAN93477	Good	PrmA	PrmA	WR	PrmA	PrmA	PrmA	PrmA	PrmA	PrmA	PrmA	Nucl 13,5%	4M37_A	T. b. brucei	Transferase	WR	4M37 - Prma	4M36 - Prma	5EKU - Prma
	EAN93798	Good	Fcf1	UCP	PINc	Fcf1	WR	Fcf1	UTP23	PINc	Protein U3	Fcf1	Cyto 10,5%	WR	WR	WR	WR	WR	WR	WR
	EAN95145	Good	Ufm1	Ufm1	WR	Ufm1	WR	Ufm1	Ufm1	Ufm1	Ufm1	Ufm1	Cyto 16%	5IAA_C	H. sapiens	Cell cycle	Ufm1	1J0G - Ufm1	5IA8 - Ufm1	5IA8 - Ufm1
	EAN95517	Good	Macro	WR	Macro	Macro	Macro	Macro	Aminopeptidase	Macro	Macro	Macro	Extra 13%	5FSV_A	T. brucei	Hydrolase	WR	4IQY - Macro	5FSU - Macro	5FSU - Macro
	EAN95702	Good	Ras	Ras	Ras	Ras	Ras	Ras	Ras	Ras	Ras	Ras	Mito 13%	1Z0F_A	H. sapiens	Transport protein	Ras	3R7W - GTPase	4DRZ - Ras	6O62 - Ras
	EAN95756	Good	Snf7	UCP	UCP	Snf7	WR	Snf7	WR	Snf7	Snf7	Snf7	Mito 19%	2F62_A	T. brucei	Tranferase	Nuc deoxyrib tr	2F62 - Nuc deoxyrib tr	2A0K - Nuc deoxyrib tr	2A0K - Nuc deoxyrib tr
	EAN95775	Good	Nuc deoxyrib tr	WR	WR	TIR 2	WR	UP	UCP	Snf7	Snf7	Nuc deoxyrib tr	Extra 27%	WR	WR	WR	WR	WR	WR	WR
	EAN95943	Good	Ras	Ras	Ras	NTPase	Ras	Ras	Ras	Ras	Ras	Ras	Mito 13%	1Z0F_A	H. sapiens	Transport protein	Ras	3R7W - GTPase	4DRZ - Ras	6O62 - Ras
	EAN96422	Good	TRX	TRX	UCP	TRX	WR	Isoremase	TRX	TRX	TRX	TRX	Extra 25%	3H79_A	T.cruzi	Unknown function	WR	3H79 - TRX	3H79 - TRX	3H79 - TRX
	EAN97766	Good	PrmA	PrmA	UCP	PrmA	PrmA	PrmA	PrmA	PrmA	PrmA	PrmA	Mito 18,5%	4M37_A	T. b. brucei	Transferase	WR	4M37 - Prma	4M36 - Prma	5EKU - Prma
	EAN99550	Good	Nuc deoxyrib tr	WR	WR	TIR 2	WR	UP	UCP	Nuc deoxyrib tr	Nuc deoxyrib tr	Nuc deoxyrib tr	Extra 28%	2F62_A	T. brucei	Transferase	Nuc deoxyrib tr	2F62 - Nuc deoxyrib tr	2A0K - Nuc deoxyrib tr	2A0K - Nuc deoxyrib tr
	EAO00143	Good	Nuc deoxyrib tr	Hydrolase	UCP	TIR 2	WR	Nuc deoxyrib tr	UCP	Fe-S	Fe-S	Nuc deoxyrib tr	Extra 29%	2F62_A	T. brucei	Transferase	Nuc deoxyrib tr	2F62 - Nuc deoxyrib tr	2A0K - Nuc deoxyrib tr	2A0K - Nuc deoxyrib tr
Trypanosoma brucei brucei	CAJ16088	Very high	NTP transf	Polimerase	UCP	NTP transf	WR	UP	WR	NTP transf	Mitochondrial protein	NTP transf	Mito 12,5%	3HJ4_A	T. brucei	Transferase	WR	3HJ1 - Editosome associate	3HJ1 - Editosome associate	3HJ1 - Editosome associate
	AAZ10194	Very high	ABC ATPase	P22 Protein	UCP	ABC ATPase	WR	Mitochondrial protein	UCP	UCP	A6 Protein	ABC ATPase	Nucl 13,5%	4YJ1_A	T. b. brucei	RNA binding protein	ACBP	4YJ1 - ABC ATPase	4YIY - ABC ATPase	4YJ1 - ABC ATPase
	AAZ11251	Very high	Nuc deoxyrib tr	Nuc deoxyrib tr	UCP	Nuc deoxyrib tr	WR	Nuc deoxyrib tr	Aminopeptidase	UCP	Nuc deoxyrib tr	Nuc deoxyrib tr	Cyto 22,5%	2F62_A	T. brucei	Tranferase	Nuc deoxyrib tr	2F62 - Nuc deoxyrib tr	2A0K - Nuc deoxyrib tr	2A0K - Nuc deoxyrib tr
	AAZ11372	Very high	Macro	UFC1	Macro	Macro	Macro	Macro	WR	Macro	Macro	Macro	Cyto 15,5%	5FSV_A	T. brucei	Hydrolase	WR	4IQY - Macro	5FSU - Macro	5FSU - Macro
	AAZ13407	Very high	P63C	WR	UCP	WR	WR	UP	UCP	UCP	UP	WR	Cyto 25%	5KGQ_A	T. cruzi	Unknown function	WR	4L9M - Ras	5KGQ - UCP	5KGQ - UCP
	EAN78407	Very high	DUF1749	Oxyredutase	UCP	Hydrolase	WR	Flagellar component	Hydrolase	UCP	Flagellar component	DUF1749	Cyto 13%	2Q0X_B	T. brucei	Structural	WR	2Q0X - UCP	2Q0X - UCP	2Q0X - UCP
	EAN78778	Very high	MDD C	MDD C	MDD C	MDD C	WR	MDD C	MDD C	MDD C	MDD C	MDD C	Cyto nucl 15%	2HKE_A	T. brucei	Liase	WR	2HK2 - MDD C	2HKE - MDD C	2HKE - MDD C
	AAZ10580	High	ANAPC3	TPR	TPR	TPR	TPR	TPR	TPR	TPR	TPR	WR	Mito 14,5%	4UZY_A	C. reinhardtii	Motor protein	WR	4UZY - TPR	4UZY - TPR	4UZY - TPR
	AAZ11883	High	AAA 18	AAA 18	AAA 18	Fap7	WR	AAA 18	AAA 18	AAA 18	AAA 18	AAA 18	Cyto 19,5%	1Y63_A	L. major	Structural	WR	1Y63 - AAA 18	1Y63 - AAA 18	1Y63 - AAA 18
	AAZ12738	High	ACBP	ACBP	UCP	ACBP	ACBP	UP	ACBP	ACBP	ACBP	ACBP	Cyto 19,5%	5IJM_A	L. major	Lipid binding protein	WR	3FP5 - ACBP	3FP5 - ACBP	3FP5 - ACBP
	AAZ13186	High	WD40	Splincing factor	WD40	WD40	WD40	UP	WD40	Nucleotide binding protein	WD40	WR	Nucl 13,5%	5MZH_A	C. reinhardtii	Motor protein	WR	4WJS - Rsa4	5MZH - WDR69	5MZH - WDR70
	EAN76276	High	WR	UCP	UCP	WR	WR	UP	WR	UCP	UCP	WR	Cyto 22%	2MNI_A	T. cruzi	Unknown function	WR	2ZGI - Liase	2MNI - UP	2MNI - UP
	EAN76630	High	UFC1	UFC1	UFC1	UFC1	WR	UFC1	UFC1	UFC1	UFC1	UFC1	Cyto 15%	2Z6O_A	H. sapiens	Ligase	UFC1	2K07 - UFC1	3KPA - Ufm1	3KPA - Ufm1
	AAZ11417	Good	MIX	UCP	UCP	MIX	WR	MIX	MIX	MIX	MIX	MIX	Mito 23%	3HA4_H	L. major	Unknown function	WR	3HA4 - MIX	WR	3HA4 - MIX
	AAZ11747	Good	Evr1	Evr1	Evr1	Evr1	Evr1	Evr1	Evr1	Evr1	Evr1	TRX	Extra Plas 14%	3QCP_A	T. brucei	Oxydoredutase	WR	3QCP - Evr1	3QCP - Evr1	3QCP - Evr1
	AAZ12642	Good	TRX	TRX	UCP	TRX	WR	TRX	TRX	TRX	TRX	TRX	Extr 29%	3H79_A	T. cruzi	Unknown function	WR	3H79 - TRX	3H79 - TRX	3H79 - TRX
	AAZ12843	Good	Fe-S	Fe-S	UCP	Fe-S	WR	UP	Fe-S	Fe-S	Fe-S	Fe-S	Cyto 17,5%	3UX2_A	H. sapiens	Imune system	WR	3UX2 - Fe-S	2M5H - Fe-S	2M5H - Fe-S
	AAZ13302	Good	Ufm1	Ufm1	Ufm1	Ufm1	WR	Ufm1	Ufm1	Ufm1	Ufm1	Ufm1	Cyto 17,5%	5IAA_D	H. sapiens	Cell cycle	Ufm1	1WJN - Ufm1	5IA8 - Ufm1	5IA8 - Ufm1
	EAN76981	Good	Zf-ANAPC11	UCP	Zf-ANAPC11	Zf-ANAPC11	Zf-ANAPC11	MDD C	Zf-ANAPC11	Zf-ANAPC11	Zf-ANAPC11	Zf-ANAPC11	Extr 31%	4R2Y_A	H. sapiens	Ligase	Zf-ANAPC11	4R2Y - Zf-ANAPC11	2ECL - Zf-ANAPC11	WR
	EAN77609	Good	Zf-rbx1	Zf-rbx1	Zf-rbx1	Zf-ANAPC11	Zf-ANAPC11	Zf-ANAPC11	Zf-rbx1	RING	RING	Zf-rbx1	Extr 26%	3DPL_R	H. sapiens	Ligase	Zf-rbx1	2ECL - Zf-rbx1	WR	7ONI - CUL5
	EAN78939	Good	Fcf1	UCP	RNAse	Fcf1	WR	UP	UTP23	PINc	AAA 18	Fcf1	Mito 23%	WR	WR	WR	WR	WR	WR	WR
Trypanosoma brucei gambiensi	CBH08872	Very high	NTP tranf 2	Polymerase	UCP	NTP tranf 2	WR	UP	UCP	NTP tranf 2	Mitochondrial protein	NTP tranf 2	Mito 12,5%	3HJ4_A	T. brucei	Transferase	WR	3HJ1 - Editosome associate	3HJ1 - Editosome associate	3HJ1 - Editosome associate
	CBH09798	Very high	ABC ATPase	P22 protein	UCP	ABC ATPase	WR	UP	WR	UCP	UCP	ABC ATPase	Cyto nucl 10,5%	4YJ1_A	T. b. brucei	RNA binding protein	ACBP	4YJ1 - ABC ATPase	4YIY - ABC ATPase	4YJ1 - ABC ATPase
	CBH11048	Very high	Nuc deoxyrib tr	Nuc deoxyrib tr	UCP	Nuc deoxyrib tr	WR	Nuc deoxyrib tr	UCP	UCP	Nuc deoxyrib tr	Nuc deoxyrib tr	Cyto 22,5%	2F62_A	T. brucei	Tranferase	Nuc deoxyrib tr	2F62 - Nuc deoxyrib tr	2A0K - Nuc deoxyrib tr	2A0K - Nuc deoxyrib tr
	CBH11226	Very high	Macro	Ufm1	Appr1	Macro	Macro	Macro	Macro	Macro	Macro	Macro	Cyto nucl 13,5%	5FSV_A	T. brucei	Hydrolase	WR	4UML - Macro	5FSU - Macro	5FSU - Macro
	CBH13711	Very high	P63C	WR	UCP	WR	WR	UP	WR	UCP	UCP	WR	Cyto 25%	5KGQ_A	T. cruzi	Unknown function	WR	4L9M - Ras	5KGQ - UCP	5KGQ - UCP
	CBH15050	Very high	Ribosom S12 S23	Ribosom S12 S23	Ribosom S12 S23	Ribosom S12 S23	Ribosom S12 S23	Ribosom S12 S23	Ribosom S12 S23	Ribosom S12 S23	Ribosom S12 S23	Ribosom S12 S23	Cyto 29,5%	6AZ1_P	L. donovani	Ribosome	Ribosom S12 S23	4X65 - Ribosom S12 S23	3J7A - Ribosom S12 S23	7QIX - Ribosom S12 S23
	CBH15051	Very high	Ribosom S12 S23	Ribosom S12 S23	Ribosom S12 S23	Ribosom S12 S23	Ribosom S12 S23	Ribosom S12 S23	Ribosom S12 S23	Ribosom S12 S23	Ribosom S12 S23	DUF1749	Cyto 29,5%	6AZ1_P	L. donovani	Ribosome	Ribosom S12 S23	4X65 - Ribosom S12 S23	3J7A - Ribosom S12 S23	7QIX - Ribosom S12 S23
	CBH16143	Very high	DUF1749	Oxyredutase	UCP	WR	WR	UP	Hydrolase	UCP	Flagellar component	Ribosom S12 S23	Cyto 13%	2Q0X_B	T. brucei	Structural	WR	2Q0X - UCP	2Q0X - UCP	2Q0X - UCP
	CBH10276	High	ANAPC3	TPR	TPR	TPR	TPR	TPR	TPR	TPR	TPR	TPR	Cyto 23%	4UZY_A	C. reinhardtii	Motor protein	WR	4UZY - TPR	4UZY - TPR	4UZY - TPR
	CBH12919	High	ACBP	ACBP	UCP	ACBP	ACBP	UP	ACBP	ACBP	ACBP	ACBP	Cyto 19,5%	5IJM_A	L. major	Lipid binding protein	ACBP	3FP5 - ACBP	2WH5 - ACBP	3FP5 - ACBP
	CBH13452	High	WD40	Splincing factor	WD40	WD40	WD40	UP	WD40	Nucleotide biding protein	WD40	WR	Nucl 13,5%	5MZH_A	C. reinhardtii	Motor protein	WR	4WJS - Rsa4	5MZH - WDR69	5MZH - WDR69
	CBH13952	High	WR	UCP	UCP	WR	WR	UP	WR	UCP	UP	WR	Cyto 22%	2MNI_A	T. cruzi	Unknown function	WR	2ZGI - Liase	2MNI - UP	2MNI - UP
	CBH14224	High	UFC1	UFC1	UFC1	UFC1	WR	UP	UFC1	UFC1	UFC1	UFC1	Cyto 15%	2Z6O_A	H. sapiens	Ligase	Ufm1	2K07 - UFC1	3KPA - Ufm1	3KPA - Ufm1
	CBH17579	High	Ribossomal L28	Ribossomal L28	Ribossomal L28	Ribossomal L28	WR	Ribossomal L28	Ribossomal L28	Ribossomal L28	Ribossomal L28	Ribossomal L28	Nucl 22,5%	WR	WR	WR	WR	WR	WR	WR
	CBH11287	Good	MIX	UCP	UCP	MIX	WR	UP	MIX	MIX	MIX	MIX	Mito 23,5%	3HA4_H	L. major	Unknown function	WR	3HA4 - MIX	3HA4 - MIX	3HA4 - MIX
	CBH11677	Good	Evr1	Evr1	UCP	Evr1	Evr1	UP	Glutaredoxin	Evr1	Evr1	TRX	Extr 16,5%	3QCP_A	T. brucei	Oxydoredutase	WR	3QCP - Evr1	3QCP - Evr1	3QCP - Evr1
	CBH11822	Good	AAA 18	AAA 18	AAA 18	AAA 18	WR	UP	AAA 18	AAA 18	AAA 18	AAA 18	Plas 26%	1Y63_A	L. major	Structural	AAA 18	1Y63 - AAA 18	WR	1Y63 - AAA 18
	CBH12779	Good	TRX	TRX	UCP	TRX	WR	TRX	Glutaredoxin	TRX	TRX	TRX	Extr 29%	3H79_A	T. cruzi	Unknown function	WR	3H79 - TRX	3H79 - TRX	3H79 - TRX
	CBH13080	Good	Fe-S	Fe-S	UCP	Fe-S	WR	UP	Fe-S	Fe-S	Fe-S	Fe-S	Cyto 17,5%	3UX2_A	H. sapiens	Imune System	WR	3UX2 - Fe-S	2M5H - Fe-S	2M5H - Fe-S
	CBH13593	Good	Ufm1	Ufm1	Ufm1	Ufm1	WR	UP	Ufm1	Ufm1	Ufm1	Ufm1	Cyto 17,5%	5IAA_C	H. sapiens	Cell cycle	Ufm1	1J0G - Ufm1	5IA8 - Ufm1	5IA8 - Ufm1
	CBH14228	Good	TFIIB	WR	UCP	TFIIB	Glutaredoxin	TFIIB	TFIIB	TFIIB	TFIIB	TFIIB	Cyto 13,5%	3H4C_A	T. b. brucei	Transcription	WR	3H4C - TFIIB	3H4C - TFIIB	3H4C - TFIIB
	CBH14513	Good	Zf-ANAPC11	UCP	RING	Zf-ANAPC11	Zf-ANAPC11	UP	Zf-ANAPC11	Zf-ANAPC11	Zf-ANAPC11	Zf-ANAPC11	Extr 30%	4R2Y_A	H. sapiens	Ligase	Zf-ANAPC11	4R2Y - Zf-ANAPC11	2ECL - Zf-ANAPC11	WR
	CBH14956	Good	Peroxidase	WR	UCP	Peroxidase	WR	Peroxidase	UCP	Peroxidase	Peroxidase	Peroxidase	Nucl 17,5%	5VIA_A	L. major	Oxyredutase	WR	3M5Q - Peroxidase	5VIA - Peroxidase	5VIA - Peroxidase
	CBH15136	Good	Zf-rbx1	Ubiquitin	RING	Ubiquitin Ligase	Zf-ANAPC11	UP	Zf-rbx1	RING	RING	Zf-rbx1	Extr 26%	3DPL_R	H. sapiens	Ligase	Zf-rbx1	2ECL - RING	6V9I - Rbx2	7ONI - Rbx2
	CBH16832	Good	Fcf1	Processing	RNAse	Fcf1	WR	UP	RNA processing	PINc	RNA associated protein	Fcf1	Mito 23%	WR	WR	WR	WR	WR	WR	WR
Leishmania infantum	CAM59755	Very high	ACBP	ACBP	ACBP	ACBP	ACBP	ACBP	ACBP	ACBP	ACBP	ACBP	Cyto 23,5%	5IJM_A	L. major	Lipid binding protein	ACBP	3FP5 - ACBP	5IJM - ACBP	5IJM - ACBP
	CAM59757	Very high	ACBP	ACBP	ACBP	ACBP	ACBP	ACBP	ACBP	ACBP	ACBP	ACBP	Cyto 24,5%	5IJM_A	L. major	Lipid binding protein	ACBP	3FP5 - ACBP	5IJM - ACBP	5IJM - ACBP
	CAM66151	Very high	DUF1861	WR	UCP	DUF1861	WR	DUF1861	Hydrolase	UCP	UP	DUF1861	Cyto 25%	2B4W_A	L.major	Structural	UCP	2B4W - UCP	2B4W - UCP	2B4W - UCP
	CAM67505	Very high	DUF1935	WR	UCP	DUF1935	WR	DUF1935	Manosidase II	UCP	Protease	DUF1935	Mito 16%	1R75_A	L.major	Structural	UCP	1R75 - UCP	1R75 - UCP	1R75 - UCP
	CAM70085	Very high	AAA 18	Ribosomal protein	AAA 18	AAA 18	WR	AAA 18	AAA 18	AAA 18	AAA 18	AAA 18	Cyto nucl 16,6%	1Y63_A	L.major	Structural	AAA 18	1Y63 - AAA 18	WR	3IIK - AK6
	CAM66148	High	DUF1861	WR	UCP	DUF1861	WR	DUF1861	Hydrolase	UP	Mannosyltransferase	DUF1861	Cyto 29,5%	2B4W_A	L.major	Structural	UCP	2B4W - UCP	WR	6Q50 - Manose
	CAM66150	High	DUF1861	WR	UCP	DUF1861	WR	DUF1861	Hydrolase	UP	UCP	DUF1861	Cyto 29,5%	2B4W_A	L.major	Structural	UCP	2B4W - UCP	2B4W - UCP	2B4W - UCP
	CAM66152	High	DUF1861	WR	UCP	DUF1861	WR	DUF1861	Hydrolase	UCP	Hydrolase	DUF1861	Cyto 20,5%	2B4W_A	L.major	Structural	UCP	2B4W - UCP	2B4W - UCP	2B4W - UCP
	CAM66153	High	DUF1861	WR	UCP	DUF1861	WR	DUF1861	Hydrolase	UCP	Hydrolase	DUF1861	Cyto 20%	2B4W_A	L.major	Structural	UCP	2B4W - UCP	2B4W - UCP	2B4W - UCP
	CAM66154	High	DUF1861	WR	UCP	DUF1861	WR	DUF1861	Hydrolase	UCP	UCP	DUF1861	Cyto 24,5%	2B4W_A	L.major	Structural	UCP	2B4W - UCP	2B4W - UCP	6Q50 - Manose
	CAM66839	High	UFC1	UFC1	UFC1	UFC1	WR	UFC1	UFC1	UFC1	UFC1	UFC1	Cyto 26,5%	2Z6O_A	H. sapiens	Ligase	UFC1	2K07 - UFC1	3KPA - Ufm1	2Z6O - Ufm1
	CAM67439	High	NTP transf 2	Ligase	UCP	NTP transf 2	WR	UP	Polymerase	Uridiltransferase	WR	PAP	Mito 15,5%	3HJ4_A	T. brucei	Transferase	WR	3HJ1 - Editosome associate	WR	3HJ4 - Editosome associate
	CAM69560	High	ANAPC3	TPR	TPR	TPR	TPR	TPR	TPR	TPR	TPR	TPR	Mito 20%	4UZY_A	C. reinhardtii	Motor protein	WR	4UZY - TPR	4UZY - TPR	4UZY - TPR
	CAM71008	High	PAP	RNA editing protein	PAP	PAP	WR	PAP	Uridyltransferase	Uridyltransferase	PAP	NTP transf 2	Mito 12,5%	2IKF_A	T. brucei	Transferase	WR	2Q0E - NTP tranf 2	2IKF - NTP tranf 2	2Q0E - NTP tranf 2
	CBZ08689	High	Nuc deoxyrib tr	Nuc deoxyrib tr	UCP	Nuc deoxyrib tr	WR	Nuc deoxyrib tr	UCP	Nuc deoxyrib tr	Nuc deoxyrib tr	Nuc deoxyrib tr	Cyto 15,5%	2F62_A	T. brucei	Transferase	Nuc deoxyrib tr	2F62 - Nuc deoxyrib tr	WR	2A0K - Nuc deoxyrib tr
	CBZ08756	High	Mannitol	WR	UCP	WR	WR	UP	WR	UCP	UP	WR	Cyto 15,5%	5KGQ_A	T. cruzi	Unknown function	WR	4YBH - Signalign protein	5KGQ - UCP	5KGQ - UCP
	CAM65554	Good	TRX	WR	TRX	TRX	TRX	TRX	Glutaredoxin	Isomrase	TRX	TRX	Extra 29%	3H79_A	T. cruzi	Unknown function	WR	3H79 - TRX	WR	3H79 - TRX
	CAM65673	Good	Fe-S	Fe-S	UCP	Fe-S	WR	DUF59	Fe-S	Fe-S	Fe-S	Fe-S	Cyto 15,5%	3UX2_A	H. sapiens	Imune system	WR	3UX2 - Fe-S	2M5H - Fe-S	6TC0 - Fe-S
	CAM65809	Good	MIX	UCP	MIX	MIX	WR	MIX	MIX	MIX	MIX	MIX	Mito 14,5%	3HA4_H	L. major	Unknown function	WR	3HA4 - MIX	WR	3HA4 - MIX
	CAM66989	Good	Ufm1	Ufm1	Ufm1	Ufm1	WR	Ufm1	Ufm1	Ufm1	Ufm1	Ufm1	Cyto nucl 15,5%	5IAA_C	H. sapiens	Cell cycle	Ufm1	5HKH - Ufm1	5IA8 - Ufm1	5IA8 - Ufm1
	CAM68630	Good	ABC ATPase	Proteína P22	RNA binding protein	ABC ATPase	WR	RNA binding protein	WR	RNA binding protein	ABC ATPase	ABC ATPase	Nucl 14,5%	4YJ1_A	T. b. brucei	RNA binding protein	ACBP	4YJ - ABC ATPase	WR	4YJ - ABC ATPase
	CAM72352	Good	Snf7	Snf7	Snf7	Snf7	Snf7	WR	WR	UP	UP	Snf7	Mito 18%	WR	WR	WR	WR	WR	WR	WR
Leishmania donovani	AYU78346	High	NTP tranf 2	RNA binding protein	UCP	NTP tranf 2	WR	UP	Polymerase	NTP tranf 2	Motor protein	PAP	Mito 15,5%	3HJ4_A	T. brucei	Transferase	WR	3HJ1 - Editosome associate	3HJ1 - Editosome associate	5KGQ - UP
	AYU79270	High	Mannitol	WR	UCP	WR	WR	UP	WR	UCP	UCP	WR	Cyto 15,5%	5KGQ_A	T. cruzi	Unknown function	WR	4YBH - Signaling protein	5IJM - ACBP	3HJ4 - Editosome associate
	AYU83379	High	Nop10p	Nop10p	Nop10p	Nop10p	WR	Nop10p	Nop10p	Ribonucleo protein	Nop10p	Nop10p	Nucl 21%	3U28_B	S. cerevisae	Isomerase	WR	3U28 - Nop10p	5KGQ - UP	3UAI - Nop10p
Leishmania braziliensis	SYZ66351.1	High	Mannitol	WR	UCP	WR	WR	UCP	FAD/NAD domain	UCP	UCP	WR	Mito 19%	5KGQ_A	T. cruzi	Unknown function	WR	3TDU - Ligase	WR	5KGQ - UP
	SYZ69098.1	High	PUA/Nip7	PUA/Nip7	PUA/Nip7	PUA/Nip7	PUA/Nip7	PUA/Nip7	Peptidase	PUA/Nip7	PUA/Nip7	PUA/Nip7	Cyto 23%	1SQW_A	H. sapiens	Unknown function	PUA/Nip7	1SQW - UCP	WR	1SQW - UCP
	SYZ64647.1	Good	WR	WR	WR	WR	WR	Oxyredutase	WR	UDP	UDP	Oxidase	Extr 15%	4U8P_A	A. fumigatus	Isomerase	WR	3Q9D - UCP	2RT9 - Metal binding protein	6FTO - Replication
	SYZ69127.1	Good	WR	WR	WR	Peptidase	WR	Peptidase	Peptidase	Peptidase	Peptidase	Peptidase	Extr 17%	3PFE_A	L. pneumophila	Hydrolase	WR	3KQ4 - Transport protein	WR	WR
