## Supplementary material for "Functional annotation hypothetical proteins: a world to be explored in drug development in Trypanosomatids": S3 Table Proteins Domains sequences

### Sheet: Planilha1
Organisms	Proteins/Domains sequences
	TPR	Nuc deoxyrib tr	MIX
Leishmania infantum	>Lif_IFT70_CAM69560 MMSMRPTTGMAPPPTGMAFSATGSSHAGSMRPTTTMGGGTTLGRIQAQVQEGTFTSTVYGYIRDHQYEEAVELLATQLEEFPRSRAAVSLMAYCYYMMGDYGEAASLYEQLTKICPNIEEYRVYYAQSLYKAGAYAESNRLCTLITSPQNQTTLNKLQAAIAYEQEDIPQTKSFLEQAPETDTDMLVLRACVLSKEGSYEEALEKFKEAQNAVGFSAALTYNMALMYYKMEQYGPALRHLAEIIDRGVEGHPELNIGTNTEGAEARSVGNTQLLRETALIEAFNLKAAIEYASKNMQAAKEALTDMPPRTDAELDPVTLHNTALINMDENPTNAFKKFNFLLQNPPFPPETFQNLLLFYCKYQYYDLAADVLAENPHLA…	>Lif_Nucdeoxyrib_CBZ08689.1 MATPKTIYIAGPAVFHPDNGEAYYNNVRALMKEKGVVPLIPVDNIATGALSIRNKNIDMIRACDAVIADLSPFRSKEPDCGTAFELGYAAALGKLLLTFSTDTRPMVEKYGGEMADGLSVENFGLPFNLMLHDGTDVFDSFEAAFAHFVEHHLTP	>Lif_MIX_CAM65809.1 MFRHTARRMSSLSSFTGIEVDPYTAKSMFLFGFIASVGFLSVYSVKETKKAGPIELPEELEAQRQRHNDPRRPPWPLLHQRVVLLREGKGAPEDIALMWEQTKHYYPADWLIPLELTQVLKYSSGKYLQTYVADPDEMRKEVLMQLLNVKYGRVSDPKGGRVNKDVEEIISMAVDDLENMDLNPSADAVLIPTHT
Trypanosoma brucei gambiensi	>Tbg_IFT70_CBH10276 MTSRPLTGLRAPSSMGVAGGLVTAGMRPTTTSGGGTTLGRIQAKIQDGNFTATVYGYIRDHKYDEAIEVLLLQLDEFPRSRAAISLIAYCYYHVGDFAEAARMYQQLVKICPNVEEYRVYLCQSLYKAGAYVEASKMCTMIESEQYSMRLMKLQASIAYEQEEIPQTKSFLEKCPPEDPEVIILQGCVLCNEGSYEEALAKFQEAQAGLGFKPDLAYNIALTYYRMQQYGPSLKHIAEIIERGIQEHPELNIGSNTEGNEARSVGNTQLLKETALVEAFNLKTAIEFMMKNMSAAKEALTDMPPRLQEELDPVTLHNTALVNMPEDPSIGFSKLNFLLQNPPFPPETFQNLLLFYCKYQYFDLAADVLAENPHLSWKYL…	>Tbg_Nucdeoxyrib_CBH11048.1 MRKIYIAGPAVFNPDMGASYYNKVRELLKKENVMPLIPTDNEATGALDIRQKNIQMIKDCDAVIADLSPFRGHEPDCGTAFEVGYAAALNKMVLTFTSDRRNMREKYGSEVDKDNLRVEGFGLPFNLMLYDGVEVFDSFESAFKYFLANFPSK	>Tbg_MIX_CBH11287.1 MLRRTRFICVGAKQFFRTDGQPYQPYTIKSLFLFGFIASTAFLSVFTVKETKKAGPLELPDELEDERRRRNDPRRPPWPLLHQRSVLLREGKVPHDDLLLLWEQTRHYYPADWLVPLEITQVLKYTSGAYLQNYVPDPDQLRKEVLMQLLNIQYGRVRDPNGGRLNRDVKEIIAMAIEDLENMDLSPGTEPALVPTHT
Trypanosoma brucei brucei	>Tbr_IFT70_AAZ10580 MGVAGGLVTAGMRPTTTSGGGTTLGRIQAKIQDGNFTATVYGYIRDHKYDEAIEVLLLQLDEFPRSRAAISLIAYCYYHVGDFAEAARMYQQLVKICPNVEEYRVYLCQSLYKAGAYVEASKMCTMIESEQYSMRLMKLQASIAYEQEEIPQTKSFLEKCPPEDPEVIILQGCVLCNEGSYEEALAKFQEAQAGLGFKPDLAYNIALTYYRMQQYGPSLKHIAEIIERGIQEHPELNIGSNTEGNEARSVGNTQLLKETALVEAFNLKTAIEFMMKNMSAAKEALTDMPPRLQEELDPVTLHNTALVNMPEDPSIGFSKLNFLLQNPPFPPETFQNLLLFYCKYQYFDLAADVLAENPHLSWKYLSQQNQSLYDFLDGL…	>Tbr_Nucdeoxyrib_AAZ11251.1 MRKIYIAGPAVFNPDMGASYYNKVRELLKKENVMPLIPTDNEATGALDIRQKNIQMIKDCDAVIADLSPFRGHEPDCGTAFEVGYAAALNKMVLTFTSDRRNMREKYGSEVDKDNLRVEGFGLPFNLMLYDGVEVFDSFESAFKYFLANFPSK	>Tbr_MIX_AAZ11417.1 MLRRTRFICVGAKHFFRTDGQPYQPYTIKSLFLFGFIASTAFLSVFTVKETKKAGPLELPDELEDERRRRNDPRRPPWPLLHQRSVLLREGKAPHDDLLLLWEQTRHYYPADWLVPLEITQVLKYTSGAYLQNYVPDPDQLRKEVLMQLLNIQYGRVRDPNGGRLNRDVKEIIAMAIEDLENMDLSPGTEPALVPTHT
Trypanosoma cruzi	>Tcr_IFT70_EAN96986 MTSRPVTGMRFQTIHGMGGGPLASTMSSSMRPITTSGGGTTLGRIQAQVQDGNFTSTVYGYIRDHQYDEAIEILLQQLEEFPRSRAAISLIAYCYYHVGDFDESARMYQQLVKICPNVEEYRVYLCQALYKAGAYAEASKLCSMIISEQYEMRLMKLQASIAYEQGEIPQTKSFLEKCPAEDPDVIILQGCVLCNEGNYEEALEKFQEAQAGLGFKPDLAYNIALTYYRMQQYGPSLKHIAEIIERGIHEHPELNIGSNTEGNEARSVGNTQLLKETALVEAFNLKTAIEFMMKNVQAAKEALTDMPPRLQEELDPVTLHNTALVNMPEDPSSGFSKLNFLLQNPPFPPETFQNLLLFYCKYQYFDLAADVLAENPHLS…	>Tcr_Nucdeoxyrib_EAN91728.1 MSRVYIAGPAVFNEDMGGTYYDRVRTALGMHGVVPLIPVDNMVSGAGEIRAKNLEMIRHCDAVIADLSPFRSHEPDCGTAFEVGYAAALGKTVLTFTSDRRSMREKYGGAFDASGRTVEDFGLPFNLMLCDGTEVFDSFDAAFHHFLRQRSEWRGCDCSGGVRS	>Tcr_MIX_EAN86385.1 MLRRTSRRFVSAKQFFGTEAQPLEPYTVKSLFLFSFIASIAFLSVLSVKETKKAGPIELPDELEAEKRRRNDPRRPPWPLLHQRIVLLREGKAPHDDLALLWEQTRHYYPADWLVPLEVTQVLKYTSGAYLQNYVADPDKLRKDVLMQLLNIKYGRVKDPNGGRINRDVEEIISMAIEDLENMDLSPSADAALVPTHT
	-	-	>Tcr_MIX_EAN89737.1 MLRRTSRRFVSAKQFFGTEAQPLEPYTVKSLFLFSFIASIAFLSVLSVKETKKAGPIELPDELEAEKRRRNDPRRPPWPLLHQRIVLLREGKAPHDDLPLLWEQTRHYYPADWLVPLEVTQVLKYTSGAYLQNYVADPDKLRKDVLMQLLNIKYGRVKDPNGGRINRDVEEIISMAIEDLENMDLSPSADAALVPTHT
