## Supplementary material for "Functional annotation hypothetical proteins: a world to be explored in drug development in Trypanosomatids": S4 Table Oligomeric AlphaFold Models Validation

### Sheet: Planilha1
Oligomeric AlphaFold Models
Domain	Organism	Molprobity¹			ProSA²	amino acids
		Ramachandran favored	Clash score, all atoms	MolProbity score
TPR	Leishmania infantum	96.24%	3.29	1.37	-13.42	693
	T. brucei gambiensi	95.63%	1.36	1.17	-13.81	689
	T. brucei brucei	96.58%	2.12	1.20	-13.51	675
	T. cruzi	95.95%	2.25	1.28	-13.83	693
Nucdeoxyrib	Leishmania infantum	97.06%	2.13	1.15	-6.94	155
	T. brucei gambiensi	1	2.7	1.06	-6.9	153
	T. brucei brucei	99.67%	2.9	1.08	-6.95	153
	T. cruzi	96.60%	3.45	1.40	-6.72	164
Mix	Leishmania infantum	85.75%	3.34	2.18	-5.85	195
	T. brucei gambiensi	91.07%	5.19	2.33	-5.86	198
	T. brucei brucei	93.11%	3.06	2.11	-5.47	198
	T. cruzi (EAN86385.1)	89.29%	5.5	2.41	-5.69	198
	T. cruzi (EAN89737.1)	85.71%	10.01	2.57	-5.68	198
1 - Williams CJ, Headd JJ, Moriarty NW, Prisant MG, Videau LL, Deis LN, Verma V, Keedy DA, Hintze BJ, Chen VB, Jain S, Lewis SM, Arendall WB 3rd, Snoeyink J, Adams PD, Lovell SC, Richardson JS, Richardson DC. MolProbity: More and better reference data for improved all-atom structure validation. Protein Sci. 2018 Jan;27(1):293-315. doi: 10.1002/pro.3330.
2 - Wiederstein M, Sippl MJ. ProSA-web: interactive web service for the recognition of errors in three-dimensional structures of proteins. Nucleic Acids Res. 2007 Jul;35(Web Server issue):W407-10. doi: 10.1093/nar/gkm290.
